# Genetic context drives evolution of divergent antibiotic survival phenotypes in *Staphylococcus epidermidis*

**DOI:** 10.64898/2026.05.29.728712

**Authors:** Carolin M. Kobras, Carlota Losa-Mediavilla, James C. Littlefair, Elizabeth A. Cummins, Charlotte Woolley, Seungwon Ko, Priyanshu Singh Raikwar, Keith A. Jolley, Samuel K. Sheppard, Mathew Stracy

**Affiliations:** Sir William Dunn School of Pathology, University of Oxford, Oxford, United Kingdom; Institute of Microbiology and Infection, Department of Microbes, Infection and Microbiomes, College of Medicine and Health, University of Birmingham, Birmingham, United Kingdom; Ineos Oxford Institute for Antimicrobial Research, Department of Biology, Life and Mind Building, University of Oxford, Oxford, United Kingdom

**Keywords:** antibiotic resistance, antibiotic tolerance, *Staphylococcus*, β-lactam antibiotics, evolution, epistasis, genetic variation, population genomics

## Abstract

Effective treatment of infections is a global challenge, complicated by bacteria’s capacity to endure antibiotics. Survival under drug pressure is often driven by interactions between genetic factors rather than single genes. To investigate the genomics underlying antibiotic survival, we analysed *Staphylococcus epidermidis* isolates from clinical infections and carriage using high-throughput phenotyping, population genomics, and directed evolution. We observed widespread multidrug resistance, with strong links between specific genomic elements and resistance. All isolates harbouring *mecA* were resistant to oxacillin, though minimum inhibitory concentrations varied significantly, suggesting modulation by additional genetic factors. Directed evolution revealed potentiating mutations that enhanced oxacillin resistance in *mecA*^+^ strains. In *mecA^-^*isolates, however, evolution of mutations in the same genes conferred increased survival to oxacillin through antibiotic tolerance. These findings show that antibiotic resistance and tolerance can be genetically connected yet phenotypically distinct, and suggest a complex epistatic genetic landscape that shapes antibiotic survival phenotypes in *S. epidermidis*.
