## Supplementary File S2 for "Genetic context drives evolution of divergent antibiotic survival phenotypes in *Staphylococcus epidermidis*"

### Sheet: Sheet1
ID (PubMLST)	Oxacillin	Vancomycin	Gentamicin	Ciprofloxacin	Erythromycin	Tetracycline	Chloramphenicol	Trimethoprim	Rifampicin	Linezolid	MDR
Breakpoint (mg/L)	> 0.25	> 4	> 2	> 2	> 1	> 1	> 8	> 1	> 0.06	> 4
44099	0.125	2	0.25	0.125	≤0.125	32	8	0.25	0.0039	2	1
43324	0.125	1	0.25	0.25	≤0.125	≤0.125	8	0.5	0.0039	2	0
43325	4	2	1	0.25	≤0.125	≤0.125	4	≤0.125	0.0039	2	1
43326	128	1	0.25	4	≤0.125	≤0.125	8	0.25	0.0078	1	2
43327	16	2	0.5	0.125	≤0.125	≤0.125	8	≤0.125	0.0078	1	1
43328	128	2	256	128	>1024	≤0.125	8	1024	0.0156	1	5
47532	2	2	0.25	0.125	>1024	≤0.125	8	1024	0.0039	1	3
43330	0.125	2	0.125	0.25	≤0.125	≤0.125	8	0.25	0.0078	2	0
43331	0.125	2	1	0.125	≤0.125	≤0.125	8	0.5	0.00195	1	0
43332	64	2	0.5	0.125	≤0.125	128	8	0.25	0.0156	1	2
43333	64	2	0.5	0.5	0.25	64	8	0.25	0.0039	1	2
43334	64	2	0.25	0.125	≤0.125	0.5	8	≤0.125	0.0039	1	1
43335	8	2	0.25	0.125	>1024	≤0.125	8	≤0.125	0.0078	1	2
43336	4	2	0.125	0.125	>1024	≤0.125	8	≤0.125	0.0156	1	2
43337	128	2	32	4	>1024	0.5	8	0.25	256	2	5
43338	128	2	128	4	>1024	64	8	≤0.125	256	1	6
43339	32	2	128	0.125	>1024	≤0.125	8	1024	0.0078	0.5	4
43340	0.125	2	1	0.03125	128	0.5	4	≤0.125	0.0078	1	1
43341	512	2	64	32	≤0.125	128	64	1024	0.00195	1	6
43342	2	2	0.125	0.25	256	128	4	≤0.125	0.0078	1	3
43343	64	2	128	0.25	≤0.125	32	64	1	256	2	5
43344	1024	2	128	0.125	≤0.125	≤0.125	8	512	0.00195	1	3
43345	512	2	64	0.125	>1024	1	64	1024	0.0039	0.5	5
43346	256	2	128	64	≤0.125	128	4	512	0.00195	1	5
43347	128	2	256	0.0625	>1024	≤0.125	64	1024	0.00098	0.5	5
43348	16	2	128	0.125	64	1	128	≤0.125	0.0078	1	4
43349	32	2	32	0.0625	≤0.125	64	4	1024	0.0039	0.5	4
47533	4	2	0.25	0.25	>1024	≤0.125	8	≤0.125	0.00195	0.5	2
43351	0.125	2	0.5	0.125	≤0.125	2	4	1024	0.0039	2	2
43352	0.0625	2	0.25	128	≤0.125	2	8	1024	0.0078	1	3
43353	1	2	0.5	0.125	≤0.125	32	64	1	0.0078	0.5	3
43354	0.125	2	0.25	0.0625	≤0.125	1	4	1024	0.0078	1	1
43355	0.0625	1	0.5	0.25	≤0.125	≤0.125	4	≤0.125	0.0156	1	0
43356	32	1	64	0.03125	>1024	≤0.125	8	1024	0.0078	1	4
43357	32	1	128	0.0625	>1024	≤0.125	8	1024	0.0078	0.5	4
43358	16	2	0.125	0.125	256	0.5	8	>1024	0.0078	2	3
43359	0.125	2	0.125	0.125	≤0.125	≤0.125	8	4	0.0078	2	0
43360	64	2	64	0.03125	≤0.125	1	128	1024	256	1	5
43361	4	2	8	0.0625	>1024	1	8	0.5	0.0078	1	3
43362	4	4	0.5	0.0625	≤0.125	1	8	0.25	0.0078	2	1
43363	0.125	1	0.125	0.125	≤0.125	16	4	0.25	0.0039	1	1
43364	1	2	128	0.125	1024	≤0.125	8	512	0.0039	2	4
43365	0.0625	1	0.25	0.25	128	2	8	1	0.0078	1	2
47747	16	4	64	0.125	>1024	1	16	1024	0.00195	2	5
43367	0.125	1	0.125	0.125	≤0.125	≤0.125	2	0.5	0.0078	1	0
43368	0.125	2	0.125	0.125	≤0.125	≤0.125	4	≤0.125	0.0078	2	0
43369	1	4	128	0.25	≤0.125	≤0.125	4	≤0.125	0.0039	2	2
43370	64	2	0.125	0.25	>1024	≤0.125	16	≤0.125	0.0039	2	3
47534	0.5	1	0.125	0.125	128	≤0.125	2	512	0.0078	1	3
43372	64	1	0.125	0.25	8	0.25	8	1	0.0039	2	2
43373	16	2	0.125	0.0625	>1024	≤0.125	8	≤0.125	0.0078	1	2
43374	32	2	0.25	0.25	>1024	≤0.125	8	0.25	0.0078	1	2
43375	0.125	1	0.125	0.125	0.25	≤0.125	8	≤0.125	0.0078	2	0
43376	2	1	64	0.125	≤0.125	32	128	1024	0.0039	0.5	5
43377	0.125	2	0.125	0.25	≤0.125	≤0.125	4	≤0.125	0.0078	2	0
43378	0.125	2	0.125	0.125	≤0.125	32	8	≤0.125	0.0078	2	1
43379	0.125	2	0.125	0.125	≤0.125	≤0.125	4	0.25	0.0078	2	0
43380	4	2	0.125	0.125	64	8	4	1024	0.0078	1	4
43381	4	2	0.125	0.125	256	≤0.125	4	1024	0.0078	1	3
43382	0.125	2	0.5	0.125	≤0.125	≤0.125	4	2	0.0156	1	0
43383	128	1	0.125	0.125	≤0.125	≤0.125	4	≤0.125	0.0039	2	1
43384	2	1	0.125	0.125	≤0.125	128	64	≤0.125	0.0078	2	3
43385	0.125	2	0.125	0.25	≤0.125	≤0.125	4	≤0.125	0.0078	2	0
43386	0.125	1	0.125	0.125	2	64	8	≤0.125	0.0039	0.5	2
43387	0.125	2	0.125	0.125	128	≤0.125	16	0.5	0.0078	1	2
43388	0.25	1	0.125	0.125	≤0.125	≤0.125	8	≤0.125	0.0039	1	0
43389	0.125	2	0.25	0.25	≤0.125	≤0.125	4	≤0.125	0.0039	0.5	0
43390	1	1	0.125	0.125	≤0.125	≤0.125	8	0.25	0.00195	2	1
43391	0.125	2	0.125	0.25	≤0.125	≤0.125	4	0.25	0.0078	2	0
43392	0.125	0.5	0.125	0.125	≤0.125	16	4	≤0.125	0.0039	1	1
43393	0.125	1	0.125	0.125	≤0.125	≤0.125	4	4	0.0078	2	0
43394	0.125	0.5	0.125	0.125	128	≤0.125	8	≤0.125	0.0078	2	1
43395	0.125	0.5	0.125	0.125	256	≤0.125	4	0.5	0.0039	2	1
43396	0.0625	0.5	0.5	0.125	≤0.125	≤0.125	4	≤0.125	0.0039	0.25	0
43397	0.125	0.5	0.125	0.25	≤0.125	≤0.125	4	≤0.125	0.0039	2	0
43398	0.125	1	0.25	0.125	≤0.125	≤0.125	4	0.5	0.0039	0.5	0
43399	0.125	1	0.125	0.125	≤0.125	≤0.125	8	≤0.125	0.00098	2	0
43400	0.125	2	0.125	0.125	≤0.125	≤0.125	4	≤0.125	0.00098	0.5	0
43401	0.125	2	0.125	0.125	256	≤0.125	8	>1024	0.0078	2	2
43402	0.125	1	0.125	0.125	≤0.125	≤0.125	4	≤0.125	0.00195	1	0
43403	0.0625	1	0.125	0.25	≤0.125	≤0.125	4	0.25	0.0078	1	0
46749	0.25	2	0.125	0.125	≤0.125	≤0.125	8	1	0.0078	2	0
46750	0.125	2	0.125	0.5	≤0.125	8	8	0.5	0.0078	2	1
46751	0.125	1	0.125	0.0625	≤0.125	≤0.125	8	≤0.125	0.0078	2	0
46752	0.125	2	0.125	0.5	64	≤0.125	4	0.25	0.0078	2	1
46753	0.125	1	0.125	0.25	≤0.125	≤0.125	8	≤0.125	0.0078	2	0
46757	0.125	2	0.125	0.25	≤0.125	≤0.125	4	≤0.125	0.0078	1	0
46758	0.125	2	0.125	0.125	≤0.125	2	8	≤0.125	0.0078	2	1
