## Supplementary File S5 for "Genetic context drives evolution of divergent antibiotic survival phenotypes in *Staphylococcus epidermidis*"

### Sheet: Sheet1
	MIC (OA)	SCCmec	mecA	mecI	mecR	blaZ	blaI	blaR1
43341	512	I	100		56	100	100	100
43345	512	I	100		56	100	100	100
43346	256	I	100		56	100	100	100
43366	16	II	100	100	100	100	100	100
43370	64	II	100	100	100	100	100	100
43325	4	IV	100		56	100	100	100
43326	128	IV	100		56	100	100	100
43327	16	IV	100		56	100	100	100
47532	2	IV	100		56	100	100	100
43332	64	IV	100		56	100	100	100
43333	64	IV	100		56	100	100	100
43334	64	IV	100		56	100	100	100
43337	128	IV	100		56	100	100	100
43338	128	IV	100		56	100	100	100
43339	32	IV	100		56	100	100	100
43342	2	IV	100		56	100	100	100
43343	64	IV	100		56	100	100	100
43347	128	IV	100		56	100	100	100
43348	16	IV	100		56	100	100	100
43349	32	IV	100		56	100	100	100
43353	1	IV	100		56	100	100	100
43356	32	IV	100		56	100	100	100
43357	32	IV	100		56	100	100	100
43358	16	IV	100		56	100	100	100
43360	64	IV	100		56	100	100	100
43361	4	IV	100		56	100	100	100
43362	4	IV	100		56	100	100	100
43364	1	IV	100		56	100	100	100
43369	1	IV	100		56	100	100	100
47534	0.5	IV	100		56	100	100	100
43372	64	IV	100		56	100	100	100
43373	16	IV	100		56	100	100	100
43374	32	IV	100		56	100	100	100
43376	2	IV	100		56	100	100	100
43380	4	IV	100		56	100	100	100
43381	4	IV	100		56	100	100	100
43390	1	IV	100		56	100	100	100
43383	128	V	100
43384	2	V	100			100	100	100
43328	128	VIII	100	100	100	100	100	100
43335	8	VIII	100	100	100	100	100	100
43336	4	VIII	100	100	100	100	100	100
43344	1024	VIII	100	100	100	100	100	100
47533	4	VIII	100	100	100
44099	0.125					100	100	100
43324	0.125					100	100	100
43330	0.125					100	100	100
43331	0.125					100	100	100
43340	0.125					100	100	100
43351	0.125					100	100	100
43352	0.0625					100	100	100
43354	0.125					100	100	100
43355	0.0625
43359	0.125					100	100	100
43363	0.125					100	100	100
43365	0.0625					100	100	100
43367	0.125					100	100	100
43368	0.125					100	100	100
43375	0.125					100	100	100
43377	0.125
43378	0.125					100	100	100
43379	0.125					100	100	100
43382	0.125					100	100	100
43385	0.125					100	100	100
43386	0.125					100	100	100
43387	0.125
43388	0.25
43389	0.125
43391	0.125					100	100	100
43392	0.125					100	100	100
43393	0.125					100	100	100
43394	0.125
43395	0.125
43396	0.0625
43397	0.125
43398	0.125
43399	0.125					100	100	100
43400	0.125
43401	0.125
43402	0.125
43403	0.0625					100	100	100
46749	0.25					100	100	100
46750	0.125					100	100	100
46751	0.125						100	100
46752	0.125					100	100	100
46753	0.125
46757	0.125
46758	0.125
